# YAP and TAZ are transcriptional co-activators of AP-1 proteins and STAT3 during breast cellular transformation

**DOI:** 10.1101/2021.02.18.431832

**Authors:** Lizhi He, Henry Pratt, Fengxiang Wei, Mingshi Gao, Zhiping Weng, Kevin Struhl

**Author notes:** To whom correspondence should be addressed at and. These authors contributed equally (Lizhi He, Henry Pratt, Fengxiang Wei).

## Abstract

The YAP and TAZ paralogues are transcriptional co-activators recruited to target sites, primarily by TEAD proteins. Here, we show that YAP and TAZ are also recruited by JUNB and STAT3, key factors that mediate an epigenetic switch linking inflammation to cellular transformation. YAP and TAZ directly interact with JUNB and STAT3 via a WW domain important for transformation, co-occupy many target sites *in vivo* via AP-1 and (to a lesser extent) STAT3 sequence motifs, and stimulate transcriptional activation by AP-1 proteins. A few target sites are YAP- or TAZ-specific, and they are associated with different sequence motifs and gene classes. YAP/TAZ, JUNB, and STAT3 directly regulate a common set of target genes that overlap, but are distinct from, those regulated by YAP/TAZ and TEADs. The set of genes regulated by YAP/TAZ, STAT3, and JUNB is associated with poor survival in breast cancer patients with the triple-negative form of the disease.
