## Supplementary material for "YAP and TAZ are transcriptional co-activators of AP-1 proteins and STAT3 during breast cellular transformation": Table S4

### Sheet: YAPTAZJUNBSTAT3 (set 1)
CLASP1
ELP3
ST5
NFXL1
PTPRE
ATP2C1
MRPS11
EIF5A2
LDLR
ASAP1
SEPT9
SNX29
ZNF83
ZNF217
SPOP
FOSL2
EGFLAM
TATDN3
ZBTB17
MICAL2
TP53BP2
CCDC85C
TMCO6
LAT2
RPL23AP53
ITGA1
NDE1
PANX1
JKAMP
CUL3
PHACTR4
RABGAP1L
LIMA1
ARPC5
MTHFD2L
FBXO31
C9orf3
GALNT10
CAB39
MYH10
DYRK3
MAP4
SPRED2
CDK16
UCK2
RALGPS1
BRD4
LRRFIP2
KCTD3
ETS2
CCDC84
NBR1
MDM4
ANKLE2
CDK5RAP2
NFX1
CPEB2
TNRC18
CNIH3
RABIF
C1QTNF6
MEGF6
CCDC102B
SLC39A1
TBL1XR1
ZNF620
PRMT5
GLRX
TGIF1
IPPK
CHML
BCKDHB
TALDO1
NFIC
PARP2
KLF10
DYRK1A
CXXC5
CCDC121
SCMH1
RAD52
CORO1C
BLCAP
SIPA1L1
FAM49B
DAPK3
TNFRSF10B
PARP10
KLHL5
BCR
FAM45A
DERA
NOLC1
LRRC20
ACOT7
NVL
ACSL3
MAD1L1
MCFD2
RHOBTB2
PRICKLE2
DAAM1
ARHGEF2
FBXW11
RELL1
CKS1B
DENND3
OPN3
EPB41L4A
C1orf21
RIN3
SMYD2
PLEKHG2
DPY19L3
FTL
OTUD7B
GFPT2
VGLL4
RSAD1
MAML1
POLA2
EEA1
SCAF1
STAT1
ACYP2
BRCA1
ATG16L1
TMEM209
METTL6
PIK3R1
PEX5
POGZ
THBS1
GTPBP2
FANCM
MEIS1
VCL
MCC
PRELID1
FAP
RRAS
MREG
LAMC1
TRIP6
GBE1
TMEM154
HIVEP2
VPS45
NCOA4
HDGF
UBAC2
RGMB
UBC
SLC48A1
BCL6
DPYSL3
SAMD4A
STK3
LEMD2
RCHY1
SAR1B
S100A11
ZNF276
CHEK2
FER
CLIP1
ATOX1
PCID2
BTBD19
TMEM143
WWC1
SDCCAG8
ANAPC13
TMOD3
PPTC7
CTSB
MRVI1
PRCP
PRKCH
C8orf58
NFYC
IFT122
RXRA
ZBTB38
CARS2
CCDC107
ALOX5AP
RNF167
FOXP1
ZNF131
GPX4
ETS1
CCDC130
XPNPEP1
BCAP29
ANXA11
OSBPL10
GPN1
CRLS1
TBC1D4
SMAD3
MSI2
GAS6
SRD5A3
NR1D1
LPP
RIN2
SHROOM2
FNDC3B
CTNNA1
MIA3
ZNF608
SLC12A8
VDR
TNFAIP6
MRPL46
GM2A
SH3BP4
PARN
DDB2
ELF3
USP43
ANP32A
PLEKHH3
GYPC
SVIL
TRIM25
MICA
CRIM1
BCL9
NCOR2
ZNF638
HELZ
PTK2
FAM111A
THOC6
SPTAN1
TBCE
MAPKBP1
CUEDC1
OMA1
ARNT
NR3C1
CHST11
URGCP
TBC1D14
DUSP23
RAD54B
AP3S2
GZF1
TRAPPC3
AXL
FRY
RNF139
GON4L
CUX1
ABLIM1
GYS1
CSNK1E
ATAD1
WSB2
ITGA5
CYB5R3
GSS
STAMBPL1
CD55
FRMD6
ERCC1
ITPRIP
HBP1
CCNC
SLC20A2
NPTN
SIPA1L3
PARP1
RASAL2
FRMD4B
DOCK5
NR1D2
PPP1R13L
SDCBP
PXN
EFHC1
NMRAL1
WRAP53
SERPINB8
USP33
CD82
SLC38A1
RBM27
CIRBP
CASP4
NEK7
SLC6A6
RUFY3
IPO13
TFDP2
CHD1L
PPT1
NFE2L2
STK11
OXCT1
NEDD4L
HMOX2
ITPKC
NDUFB9
FBXO38
DICER1
PNRC2
TK2
NDUFC1
SQSTM1
NSMCE1
TBK1
MDH2
SNX8
BRD2
IRF2BP2
SLC12A6
LRBA
SRI
ZMYND8
PGM3
SLC8A1
ARL6IP5
CYTH3
ENAH
SHC1
CD3EAP
PML
EIF4G1
PBX1
TRIM35
UBE2L6
DIAPH1
SH3GL1
EAF1
HNRNPD
GNB5
KIAA0895
SEMA4D
ABHD8
GSN
ZBTB47
ABL2
P4HTM
TRAF3IP2
JMJD1C
XBP1
DHODH
TLR5
ARHGAP17
SAT1
GRHL2
PXK
TNIP1
PTTG1IP
FPGS
HSPA9
NFKB2
GCC2
CLDN12
ARID5B
MAD2L1BP
AGTRAP
RNF19A
ANTXR2
VPS41
FRMD4A
MTHFR
STK40
MARCH6
ARID1B
ADIPOR1
SMAD7
GTF2F2
ASCC1
C5AR1
EML2
MGST1
HEXB
MBP
MALT1
UBXN4
TOM1
S100A16
KPNA4
TNKS1BP1
FANCC
SOCS5
YWHAZ
DNAJB5
AFAP1
CTTNBP2NL
NDUFV2
SLC46A3
MYH9
OSBPL5
AES
EDEM1
ITGB1
KDM5A
POLR2B
AMPD3
MAP2K3
SLC1A5
SSBP3
ABCB8
RUNX1
KIAA0319L
PKN1
P4HA2
ENO1
PTK2B
SGPP1
DAB2
RTN4
ACIN1
YWHAE
ARID3B
FBXO46
ERGIC1
LMNA
HSPA5
PLEKHA7
CDK5RAP3
TMEM50A
CSNK2B
CHD9
MYL6B
PTPRF
DDX10
MIDN
SBF2
FKBP15
PHLDB1
TTC7B
EIF2AK4
AP2S1
LAMA5
ZNF33B
FKBP9
CCDC88C
SMAD1
ATP13A2
AHNAK
PRDX6
COPS8
PLSCR1
VAC14
FAH
LARP1
SEMA4B
ITGB5
PLEC
APBB2
FSTL3
SLC44A3
PABPC1
CYB5A
DPP9
ALDOA
TJP2
CDC42SE1
RTEL1
TP53
LITAF
HDAC7
VIM
NPLOC4
ROR2
SCNN1A
DISC1
VPS72
ZP3
DMPK
ATF7IP2
SEC24A
MAPK6
PKP3
TMBIM1
BCL9L
CLCN6
INTU
ROBO4
LONRF1
TACC2
ARF4
HERPUD2
LPXN
CAPN2
PCMTD1
DAGLB
STAU2
SLC11A2
TERF2
RASGRP3
GADD45A
TTC1
MICALL1
HM13
ANXA2
PRSS36
HCFC1R1
NSMAF
TTC7A
SLC22A5
USP40
BHLHE40
TSEN15
TMX3
FEZ2
CGN
CFDP1
SLC16A5
CD2BP2
SESN1
KTN1
THADA
KDSR
SLC39A10
PTP4A1
ZNF611
DUSP14
DHRS7
NEDD4
ZFPM2
EHD1
CARD10
SYNE2
ADCY7
NACC2
FGGY

### Sheet: YAPTAZJUNB (set 2)
CLASP1
SNX29
SPOP
SNX14
CCDC62
CCDC85C
WDR34
RPL23AP53
SRPX2
CUL3
CLEC14A
C9orf3
CAB39
HADH
ETS2
CCDC84
UBE2F
IP6K2
NBR1
TES
CPEB2
IPPK
CHML
BCKDHB
ZCCHC2
FAM49B
BCR
ACSL3
STAMBP
RHOBTB2
DAAM1
MYL12A
PALLD
C1orf21
CD151
FTL
RAB3D
VGLL4
ACYP2
PEX5
VCL
NEXN
PRELID1
PLEKHM1
TRIP6
SLFN12
ARFIP1
HDGF
DLEU1
NKIRAS1
ADARB1
CMIP
MPV17
MRVI1
MBNL1
C8orf58
DOCK9
RXRA
ZBTB38
NR1D1
KANK2
FNDC3B
TNFAIP6
SVIL
UXS1
NCOR2
MVP
PTK2
RAD54B
TRAPPC3
NDUFAF2
PAK6
PRLR
CUX1
CSNK1E
ITGA5
SEC31A
NR1D2
NEK7
PLA2G6
TBK1
MDH2
BRD2
RAB11FIP5
ZMYND8
SGMS1
PML
UBE2L6
DIAPH1
TTC3
LTBP3
KIAA0895
ZBTB47
STK10
METTL5
GRHL2
PXK
TNIP1
ALKBH3
VPS41
B3GALNT2
FRMD4A
ADIPOR1
GTF2F2
C5AR1
MGST1
MBP
AHCTF1
S100A16
RAP1A
RAD9A
AFAP1
NDUFV2
AES
MAP2K3
RDH13
KIAA0319L
RTN4
ACIN1
DNAJC17
CHD9
ACSS2
SOS2
PTPRF
MIDN
DGUOK
SBF2
NRSN2
TBL1X
MAPK3
LAMA5
ATP13A3
COPS8
SLC41A3
FAH
ITGB5
PLEC
KIDINS220
RFX2
DPP9
VIM
MAPK6
PKP3
ZNF395
CLCN6
FUK
LONRF1
SLC36A4
RRM2B
LPXN
DAGLB
TTC1
HM13
ANXA2
NSMAF
BHLHE40
TMX3
ANKRD13A
IFI16
KTN1
ARHGAP21
ZNF611
SYNE2
ADCY7
NACC2
FGGY
ELP3
ST5
PTPRE
SYTL3
ZNF217
EGFLAM
FOXK1
GALNT10
UCK2
NFX1
C1QTNF6
MECR
TALDO1
CXXC5
CCDC121
MANBAL
BLCAP
POT1
CD59
LRRC20
PSME4
TOR1AIP2
DGKA
PAXIP1
HSD17B8
MCC
TMEM154
SSH1
UBC
SPINT1
ARHGEF10L
PCID2
SDCCAG8
THAP9
PPTC7
ZNF438
ALOX5AP
SIRPB2
CCDC130
OSBPL10
PLCD1
MED16
KIAA0753
KIF1B
LPP
CTNNA1
AHR
PARN
PLEKHH3
GYPC
TAX1BP1
STAT3
PARL
THOC6
AP3S2
AXL
FRY
ABLIM1
GYS1
MAFK
ZNF7
SLC20A2
EPS8L1
RBM27
CIRBP
RUFY3
SLC6A6
CHD1L
OXCT1
WIPF1
FSTL1
NDUFC1
PFN1
SQSTM1
DSTN
UHRF1BP1L
IRF2BP2
WDR13
GNS
TRIM35
DHODH
SAT1
FBXL5
FPGS
SYNPO
CNNM4
ANTXR2
RSRC2
SAP30BP
HEXB
MALT1
YWHAZ
MMP19
GTF3A
CTTNBP2NL
MYH9
HSF2
BAIAP2L1
SAMD12
P4HA2
PTK2B
TCF4
TBC1D22A
DHRS4L2
CDK5RAP3
TMEM50A
AKAP10
CYTH1
ZFAND5
ZNF33B
NOTCH2
FKBP9
MGST3
AHNAK
HSD17B12
SH3D19
NEK6
GPR137
ABCB9
HRH1
HDAC7
SCNN1A
ROBO4
GPR157
QSOX1
STAU2
RASGRP3
MICALL1
FEZ2
CFDP1
HSPBAP1
PTP4A1
AHCYL1
SMAP2
LARP4
MRPS11
LDLR
ZNF83
ADAP1
ZBTB17
PHACTR4
RABGAP1L
TMEM63A
PNPLA2
MEGF6
CCDC102B
KLF7
SCMH1
PARP10
ASB1
RFFL
MAD1L1
PRICKLE2
ARPP19
PIP5K1A
NOL12
RIN3
STX17
EEA1
ATG16L1
BRCA1
CDC42BPG
BZW2
ANKRD17
FAP
RCAN3
LAMC1
IARS
MED20
TMEM205
RBM34
SRGAP3
CLIP1
AMPD2
TMEM143
CALD1
AKNA
CTSB
HK1
BIRC6
IFT122
TPRA1
FOXP1
ETS1
ENTPD7
XPNPEP1
CRLS1
TBC1D4
NCOA1
EHD2
GAS6
SHROOM2
MRPL46
ZNF668
IL4R
TRIM25
MAPKBP1
CUEDC1
ZMYND11
TBC1D14
COG2
ALAS1
ATAD1
STAMBPL1
BLVRA
PPT1
KCTD20
NEDD4L
FBXO38
TK2
SNX8
SLC12A6
MBD2
CYTH3
QKI
PBX1
CAP2
SCRN1
GSN
ABHD8
P4HTM
TLR5
CLDN12
STAT6
SLC46A3
C12orf4
ST13
RAPGEF2
ITGB1
CD34
YWHAG
YWHAE
ARID3B
FBXO46
HSPA5
PLEKHA7
TEX2
DISP1
SLC43A2
FKBP15
UBE2D2
CYB5A
ALDOA
AAK1
RTEL1
NPLOC4
VPS72
HERPUD2
INF2
CAPN2
GADD45A
SLC22A5
SOX12
DUSP14
KPNA4
ZNF451
2021-09-09
TATDN3
MICAL2
LIMA1
MTHFD2L
NPTN
GTF2H1
SPRED2
RALGPS1
BRD4
LPIN2
CDK5RAP2
CNIH3
ZNF57
PRKAB2
CTNNAL1
NFIC
KLF10
TAGLN2
SIPA1L1
PUS7
WDR43
AIG1
FAM45A
ARHGEF2
ELP4
DENND3
OPN3
PEA15
LYST
MYO1D
GFPT2
RSAD1
FNBP4
MTMR2
AGAP1
GTPBP2
SLC7A6
MEIS1
GBE1
NCOA4
SLC48A1
DPYSL3
AP2B1
STK3
LEMD2
LDB2
C15orf62
GNAI2
PRKCH
IRF6
JRK
RNF167
GPX4
ANXA11
GPN1
SMAD3
SRD5A3
PTPN12
GPR39
STXBP5
ZNF638
HELZ
CHST11
FUBP3
NRP1
GON4L
STK32C
WSB2
CYB5R3
GSS
FAM104A
ACACA
DSTYK
ERCC1
PXN
NMRAL1
PRR5L
HMOX2
HDDC2
ITPKC
NSMCE1
LRBA
ENAH
TXLNG
GGA2
SH3GL1
BCKDHA
GNB5
DMXL2
TRAF3IP2
ARHGAP17
CCDC12
COG7
CCDC159
NFKB2
GCC2
MAD2L1BP
DNAJB5
MTHFR
STK40
KIAA1217
SERTAD4
EML2
PPP1R15A
CFLAR
OSBPL5
FLYWCH1
PDLIM2
ENO1
CEP350
ERGIC1
LMNA
PDXK
AP2S1
VAC14
GABARAPL1
NCDN
FAF2
PTPRM
GCLC
LITAF
CCT7
DMPK
ATF7IP2
TACC2
XPO6
RAB11FIP3
PRSS36
HCFC1R1
RAB24
CGN
THADA
SCFD1
KDSR
VEGFC
FAM13A
ZFPM2
EHD1
RPL24
ENC1

### Sheet: YAPTAZJUNB (set 3)
ZNF33B
NCOA4
WDR34
ETS2
IPPK
BCR
FTL
SLFN12
NKIRAS1
CUX1
ITGA5
DIAPH1
S100A16
AES
PTPRF
RRM2B
ADCY7
NACC2
SLC6A6
FSTL1
SQSTM1
GNS
MYH9
MGST3
NEK6
QSOX1
KLF7
CTSB
C12orf4
YWHAG
SLC43A2
RTEL1
INF2
SLC22A5
SEPT9
LYST
PRKCH
SMAD3
ZNF638
ERCC1
NSMCE1
BCKDHA
DNAJB5
EML2
XPO6

### Sheet: YAPTAZTEAD (set 1)
SH3TC1
CLASP1
TPRN
ST5
NFXL1
SLC39A13
MRPS11
ASAP1
EIF5A2
CLTB
SPOP
SNX14
FOSL2
NOTCH4
ZDHHC7
MBTD1
MICAL2
TP53BP2
SUCLA2
TCF7L2
PFN2
TIGD2
CCDC85C
ECT2
MPDZ
LAT2
NDE1
RAB27A
PHACTR4
LIMA1
RABGAP1L
GALNT10
C9orf3
TOM1
CAB39
F2RL1
MYH10
SPRED2
MFAP1
UCK2
BRD4
ATF6B
ARID1A
IFT20
UBE2F
EPN2
HSPA4
CDK5RAP2
ACTA2
ADK
MEGF6
CCDC102B
SLC39A1
KLF7
TBL1XR1
PDHB
GLRX
WEE1
PPP2R3C
DUSP8
CHML
BCKDHB
TPM4
TALDO1
PARP2
KLF10
PICALM
THADA
LAMB2
UBE2J2
POT1
PARP10
ASAP2
KDSR
KLHL5
WDR43
KCTD7
ASB1
UEVLD
HNRNPA1
GPSM3
DDX59
CSDE1
RAB34
TCEA2
MAD1L1
TSPAN4
BLVRB
PRIM2
TNFAIP1
RHOBTB2
PRICKLE2
CRTC3
DAAM1
CNN2
ARHGEF2
MYL12A
CKS1B
SLC12A4
DENND3
NUDCD1
OPN3
NBN
EPB41L4A
SIRT4
POMT2
PLXNB2
SNAP23
KANK1
PLEKHG2
FERMT2
VGLL4
STX17
PNPLA8
ACYP2
MCM7
TBCE
AGAP1
POGZ
THBS1
SEH1L
RAPGEF6
MRPS12
MCC
BDH1
FAP
MREG
RRAS
PLEKHM1
LAMC1
LTBR
TRIP6
FOXJ3
MAT2B
GBE1
TMEM154
RIOK3
CLPTM1L
CYP27A1
SSH1
C21orf59
UBE2Q1
HIVEP2
TBPL1
ARFIP1
HDGF
UBAC2
ATP6V0A2
ADAMTS6
UBC
SLC48A1
DBP
ARID3A
AP2B1
SAMD4A
SRGAP3
RCHY1
LEMD2
RAD23B
S100A11
DLEU1
CHEK2
FER
PCID2
RSPH3
LDB2
TMEM143
WWC1
UBE2Z
SDCCAG8
TRNAU1AP
HEATR1
CBX5
SMNDC1
CALD1
TMOD3
CTSB
MYL12B
PRKCH
ZNF438
C8orf58
NFYC
NUP153
IRF6
JRK
RXRA
TPRA1
PPA2
ZBTB38
GIPC1
CARS2
ALOX5AP
ADCY9
RNF167
SUPT5H
SASH1
ARID5B
FGD4
ETS1
CCDC130
ENTPD7
CREB1
EIF4G3
ANXA11
TBC1D4
HEMK1
MSI2
GAS6
PTGER4
KIF1B
SLC20A1
SMARCA4
CTNNA1
ZNF608
HIP1
RAD50
MYO1C
MRPL46
DDX24
SH3BP4
ZC3H11A
PARN
PIK3C2B
STX10
PPFIBP1
EHBP1
DDB2
SF3B3
PTPRG
ZNF710
ADCY3
TRIM25
KIF20A
CRIM1
MICA
SUCLG1
RPL32
PTK2
PRRG1
CITED2
WARS2
SPTAN1
THAP6
CHD4
PLA2R1
CUEDC1
KIAA0391
ZMYND11
OMA1
RHBDF1
TBC1D14
CNN3
CLIP1
RPL23A
ABCA5
BRD8
AP3S2
ARHGEF17
AXL
SLC17A5
JARID2
NDUFAF2
FRY
SH2D3A
PON2
NLRP3
CUX1
ABLIM1
FKBPL
ATAD1
WSB2
DIS3L2
DSTYK
SEC31A
FRMD6
ERCC1
ITPRIP
WDR81
POC1A
OCLN
SLC20A2
SIPA1L3
RASAL2
RHBDD2
FRMD4B
NR1D2
PPP1R13L
SMPDL3B
SERPINB8
USP33
TMEM192
EID2
CD82
RCC2
CASP4
CIRBP
PIK3C2A
UQCRC2
GPX8
GINS1
PRR5L
HDAC2
LBR
NFE2L2
STK11
KCTD20
PTPN11
IGF2R
RBM22
NEDD4L
HARBI1
PNRC2
TK2
NDUFC1
PFN1
SQSTM1
TRIP10
STIM1
NSMCE1
TBK1
NUP50
SNX8
BBX
IFNGR1
CASZ1
RAB11FIP5
WWC2
WDR13
SRI
TRPV1
SPAG1
PPP2R5A
MBD2
FOXK2
ZNF234
SGMS1
SHC1
CD3EAP
QKI
PBX1
GNS
SH3GL1
DIAPH1
SLC27A1
TTC3
GNB5
KIAA0895
DMXL2
ZBTB47
TRAF3IP2
PPIC
JMJD1C
YAP1
BDP1
TLN2
DHODH
ARHGAP17
CCDC12
TNIP1
COG7
AGTPBP1
FPGS
ALKBH3
TEF
FBXL5
PMEPA1
CLDN12
YOD1
SYNPO
AP2A1
RRM1
PPP1R9B
AGTRAP
RNF19A
DUSP3
ENY2
AP4M1
FLNA
DNM1L
ARID1B
ADIPOR1
CNOT8
DLST
SMAD7
NDUFA4
C5AR1
PRDX3
EML2
MBP
MALT1
ARMCX5
PTPN2
TMEM33
S100A16
EPAS1
EXT2
TNKS1BP1
SEPT10
MNT
CHMP1B
RAP1A
LACTB2
SMAD3
CRY1
LATS2
AFAP1
BMS1P4
SEPT11
TRIOBP
CFLAR
MYH9
PLS3
COASY
OSBPL5
AES
MTAP
AGAP3
RAPGEF2
MYADM
ITGB1
PFKFB3
POLR2B
AMPD3
AMOTL1
MAP2K3
SLC1A5
SSBP3
ABCB8
TXNRD2
AP4E1
CCDC148
P4HA2
ELL
NUAK2
MAP4K4
DAB2
UTRN
CEP350
YWHAE
LMNA
PDXK
PLEKHA7
LRRC58
TMEM184B
PHLPP2
ACSS2
SLC43A2
MIDN
SBF2
PKP4
AKAP10
TBL1X
PHLDB1
NUP107
TTC7B
FKBP9
CCDC88C
ATP13A2
SMARCA2
GPN3
B2M
VAC14
COPS8
C3orf18
LARP1
PDCD6
ITGB5
CD160
RIC8B
SLC44A3
POLR2L
RUVBL1
SCFD1
PUM1
HES1
AAK1
SLC9A1
RPL6
TJP2
CAST
CHST15
TPD52L2
LRCH3
ROR2
SCNN1A
DISC1
VPS72
TFAP2A
ZP3
CTDSP2
KCNAB2
DMPK
KHDRBS1
ESRP2
SH3KBP1
ETF1
INTU
TACC2
GPR157
QRICH1
INTS7
SARS2
DAGLB
STAU2
GADD45A
XPO6
HSBP1L1
ANXA2
HM13
AZIN1
NSMAF
USP40
SLC22A5
FEZ2
GUK1
HSPBAP1
IFI16
CD2BP2
KTN1
DDAH1
DIXDC1
VPS13D
RBBP5
DDX42
ZNF611
DUSP14
FAM13A
EHD1
CARD10
SYNE2
ARRDC1
AMOTL2
FGGY

### Sheet: YAPTAZTEAD (set 2)
NDE1
CAB39
UCK2
GLRX
LAMB2
HNRNPA1
RAB34
CKS1B
FERMT2
MCM7
THBS1
MREG
GBE1
TMEM154
RIOK3
HDGF
ADAMTS6
CTSB
PRKCH
ETS1
KIF20A
SPTAN1
CHD4
BRD8
AXL
SEC31A
POC1A
PPP1R13L
HDAC2
SQSTM1
NSMCE1
IFNGR1
GNS
FBXL5
DUSP3
EML2
TMEM33
S100A16
SEPT10
MYH9
COASY
ITGB1
AMPD3
P4HA2
ACSS2
SLC43A2
SCNN1A
KHDRBS1
SH3KBP1
ANXA2
SLC22A5
ZNF611
