## Supplementary material for "YAP and TAZ are transcriptional co-activators of AP-1 proteins and STAT3 during breast cellular transformation": Table S5

### Sheet: Oligo siRNA
Name		Dharmacon Cat# or Sequences
Negative control		D-001810-10-20
YAP1		L-012200-00
		GACAUCUUCUGGUCAGAGA
TAZ		L-016083-00
		ACGUUGACUUAGGAACUUU
STAT3		L-003544-00
JUNB		L-003269-00
NF-κB1		L-003520-00
RELA		L-003533-00

### Sheet: Antibodies
Applications		Antibodies		Company		Cat #		working concentration
Western Blot		YAP/TAZ		Cell Signaling Technology		8418s		1:1000
		YAP		Cell Signaling Technology		14074s		1:1000
		YAP		SCBT		sc-101199		1:400
		TAZ		Cell Signaling Technology		4883s		1:1000
		TAZ		Novus		MAB7210-SP		1:500
		STAT3		Cell Signaling Technology		9139s		1:1000
		STAT3		Cell Signaling Technology		12640s		1:1000
		STAT3 Tyr705-phospho		Cell Signaling Technology		9131S		1:1000
		JUNB		Cell Signaling Technology		3753s		1:1000
		JUNB		SCBT		sc-8051		1:400
		c-JUN		Cell Signaling Technology		2315s		1:1000
		JUND		SCBT		sc-74		1:400
		c-FOS		Cell Signaling Technology		2250s		1:1000
		FOS-L1		SCBT		sc-28310		1:400
		FOS-B		SCBT		sc-48		1:400
		LDH-A		Cell Signaling Technology		3582s		1:1000
		MEK1/2		Bethyl Laboratories		A302-140A-T		1:400
		H3		Abcam		AB1791		1:2000
		U1 SnRNP70		SCBT		sc-9571		1:400
		anti-HA		SCBT		sc-805		1:400
Co-IP		YAP/TAZ		Cell Signaling Technology		8418s		5 μl
		YAP		Bethyl Laboratories		A302-309A		1 μg
		TAZ		Cell Signaling Technology		4883s		5 μl
		STAT3		Cell Signaling Technology		9139s		5 μl
		JUNB		SCBT		sc-8051		1 μg
ChIP and ChIP-seq		YAP		Bethyl Laboratories		A302-309A		5 μg
		TAZ		Cell Signaling Technology		4883s		5 μl
		STAT3		Cell Signaling Technology		9139s		5 μl
		JUNB		Cell Signaling Technology		3753s		5 μl
		H3K27Ac		Abcam		AB4729		1 μg
		H3K4Me3		Abcam		AB8580		1 μg
		H3K4Me1		Abcam		AB8895		1 μg
		H3K9Me3		Abcam		AB8898		1.5 μg
		H3K27Me3		Abcam		AB6002		2 μg

### Sheet: qPCR primers
qPCR	YAP	For	CCTTCTTCAAGCCGCCGGAG
		Rev	CAGTGTCCCAGGAGAAACAGC
	TAZ	For	ACCCACCCACGATGACCCCA
		Rev	GCACCCTAACCCCAGGCCAC
	STAT3	For	GGGAAGAATCACGCCTTCTAC
		Rev	ATCTGCTGCTTCTCCGTCAC
	NF-κB1	For	CCTGAGACAAATGGGCTACAC
		Rev	TTTAGGGCTTTGGTTTACACGG
	IL-6	For	TTGTTTGTGAGTGGGGTCCT
		Rev	TGGGACTCCTGGGAATACTG
	h36B4	For	GCAATGTTGCCAGTGTCTGT
		Rev	GCCTTGACCTTTTCAGCAAG

### Sheet: ChIP-seq primers
ChIP-seq	SNX24	For	GGTCACCGAGAAGTGTGAAA
		Rev	GTAAACGTGTTGCTCAAAGGG
	MYC	For	GAGTCCTAAGTACCGCCATTAC
		Rev	GGCAAAGACTGAGCTGTTTAAG
	IL-6 Enhancer	For	TGCAATAACCACCCCTGACC
		Rev	AGCTGCGCAGAATGAGATGA
	Negative Control	For	GCCCTATGATTCTTCCTCCATTC
		Rev	CTGTTCTGTGGAAGCATCTCTC
	pGL-AP-1	For	AATTCCAGCTTGGCATTCCG
		Rev	CGCCGGGCCTTTCTTTATG
	pGL-CTRL	For	CCAACAGTACCGGAATGCCA
		Rev	GTGCAGGTGCCAGAACATTT

### Sheet: Names_ChIP-seqRNA-seq data
ChIP-seq	Cell Lines	Sequencing data names
	MCF10A ER-Src Cell Line	YAP_ETH_1
		YAP_TAM_1
		YAP_ETH_2
		YAP_TAM_2
		TAZ_ETH_1
		TAZ_TAM_1
		TAZ_ETH_2
		TAZ_TAM_2
		TEADs_ETH_1
		TEADs_TAM_1
		TEADs_ETH_2
		TEADs_TAM_2
		YAP in TAZ-ko cells_ETH
		YAP in TAZ-ko cells_TAM
		TAZ in YAP-ko cells_ETH
		TAZ in YAP-ko cells_TAM
		STAT3_ETH_1
		STAT3_TAM_1
		STAT3_ETH_2
		STAT3_TAM_2
		JUNB_ETH_1
		JUNB_TAM_1
		JUNB_ETH_2
		JUNB_TAM_2
		CEBEth.R1
		CEBTAM.R1
	MDA-MB-231 Cell Line	YAP_MDAMB231_1
		YAP_MDAMB231_2
		TAZ_MDAMB231_1
		TAZ_MDAMB231_2
		TEAD_MDAMB231_1
		TEAD_MDAMB231_2
		JUNB_MBMDA231_1
		JUNB_MBMDA231_2
		STAT3_MDAMB231_1
		STAT3_MDAMB231_2
RNA-seq	Cell Lines	Sequencing data names
	MCF10A ER-Src Cell Line	Ctrli_ETH_1
		Ctrli_TAM_1
		Ctrli_ETH_2
		Ctrli_TAM_2
		YAPi_ETH_1
		YAPi_TAM_1
		YAPi_ETH_2
		YAPi_TAM_2
		TAZi_ETH_1
		TAZi_TAM_1
		TAZi_ETH_2
		TAZi_TAM_2
		STAT3i_ETH_1
		STAT3i_TAM_1
		STAT3i_ETH_2
		STAT3i_TAM_2
		JUNBi_ETH_1
		JUNBi_TAM_1
		JUNBi_ETH_2
		JUNBi_TAM_2
	MDA-MB-231 Cell Line	Ctrli_MDAMB231_1
		Ctrli_MDAMB231_2
		YAPi_MDAMB231_1
		YAPi_MDAMB231_2
		TAZi_MDAMB231_1
		TAZi_MDAMB231_2
		YAPi_TAZi_MDAMB231_1
		YAPi_TAZi_MDAMB231_2
		TEADi_MDAMB231_1
		TEADi_MDAMB231_2
	MDA-MB-231 Cell Line	Ctrli_MDAMB231_3
		Ctrli_MDAMB231_4
		JUNBi_MDAMB231_1
		JUNBi_MDAMB231_2
		STAT3i_MDAMB231_1
		STAT3i_MDAMB231_2
